# Decadal warming is linked to thermal tolerance and transcriptome reprogramming in a seagrass

**DOI:** 10.64898/2026.07.26.740759

**Authors:** Hung Manh Nguyen, Neta Ly Lipkin, Moran Kaminer, Gidon Winters, Simon Barak

**Author notes:** Corresponding author. (S.B.).

## Abstract

Ocean warming and marine heatwaves threaten seagrasses, which are considered highly vulnerable to rising temperatures. We compared thermal stress responses of the tropical seagrass *Halophila stipulacea* collected from the Gulf of Aqaba in 2017 and 2022. Under mesocosm-applied thermal stress, 2017 plants showed reduced growth, impaired photochemistry, and extensive transcriptomic changes. In contrast, 2022 plants maintained normal growth and photochemistry with minimal transcriptional responses. The enhanced thermal stress tolerance of 2022 plants was associated with a “stress-ready” transcriptome, with many stress-response genes already up/downregulated under control conditions, including those encoding heat, oxidative stress, and abscisic acid signaling proteins. These changes coincided with local ocean warming and a shift from episodic to chronic thermal stress. Our findings provide the first longitudinal dataset in a seagrass that tracks physiological and molecular changes occurring concurrently with documented ocean warming.
