## Supplementary Table S1 for "Decadal warming is linked to thermal tolerance and transcriptome reprogramming in a seagrass"

### Sheet: Sheet1
Supplementary Table S1: Two-way ANOVA for growth and photo-physiology*
Population	Measurement	Source	df	MS	F value	p-value
NB - 2017	Number of shoots per plant	Treatment (Treat)	1	54.97	209.11	2e-16
		Days of stress (DoS)	4	5.01	19.04	7.74e-09
		Pop x DoS	4	12.39	47.12	1.28e-14
NB - 2022	Number of shoots per plant	Treatment (Treat)	1	16.674	15.006	0.000724
		Days of stress (DoS)	5	0.296	0.266	0.927093
		Pop x DoS	5	1.374	1.236	0.323182
SB - 2022	Number of shoots per plant	Treatment (Treat)	1	9	10.125	0.00401
		Days of stress (DoS)	5	0.844	0.95	0.46732
		Pop x DoS	5	0.617	0.694	0.63317
NB - 2017	Effective quantum yield of PSII	Treatment (Treat)	1	0.02881	25.67	1.64e-05
		Days of stress (DoS)	3	0.009903	8.824	0.000208
		Pop x DoS	3	0.010109	9.007	0.00018
NB - 2022	Effective quantum yield of PSII	Treatment (Treat)	1	4.669e-05	0.983	0.3313
		Days of stress (DoS)	5	8.618e-05	1.814	0.148
		Pop x DoS	5	0.0001113	2.343	0.0724
SB - 2022	Effective quantum yield of PSII	Treatment (Treat)	1	2.13e-06	0.048	0.8283
		Days of stress (DoS)	5	6.884e-05	1.556	0.2104
		Pop x DoS	5	9.974e-05	2.255	0.0815
*Significant resilts (p < 0.05) are in Bold; df, degrees of freedom: MS, Mean of Squares
