## Supplementary Table S3 for "Decadal warming is linked to thermal tolerance and transcriptome reprogramming in a seagrass"

### Sheet: Notes
Supplementary Table S3: RNA integrity metrics (RQN) and sequencing depth
Sample Name Abbreviation	Explanation
EXP 2017	Plants collected in 2017 and exposed to mesocosm treatments
EXP 2022	Plants collected in 2022 and exposed to mesocosm treatments
NB	North Beach
SB	South Beach
5W	5 weeks thermal stress
CT	Control conditions
Temp	Thermal stress conditions

### Sheet: RNA Quality Measurements
Supplementary Table S3: RNA integrity metrics (RQN) and sequencing depth
Sample ID	Sample name	Conc. ng/ul	Vol. ul	Total ng	RNA RQN	Number of reads
A26E1	EXP17_NB_CT	125	53	6625	5.6	28284506
A26E2	EXP17_NB_CT	318	53	16854	7.3	41046048
A26E3	EXP17_NB_CT	175	53	9275	5.6	28772624
A32E1	EXP17_NB_Temp	329	53	17437	4.1	26453171
A32E2	EXP17_NB_Temp	194	53	10282	6.9	29267530
A32E3	EXP17_NB_Temp	31.7	53	1680	5.8	27925334
N506	EXP22_NB_5W_CT	20.7	53	1097	4.7	27229728
N507	EXP22_NB_5W_CT	23.2	53	1230	4.9	26270294
N508	EXP22_NB_5W_CT	22	53	1166	5.1	26421310
N501	EXP22_NB_5W_Temp	52.1	53	2761	3.7	24868611
N503	EXP22_NB_5W_Temp	24	53	1272	4	25489703
S506	EXP22_SB_5W_CT	57.7	53	3058	5.1	29654073
S507	EXP22_SB_5W_CT	61.5	53	3260	5.8	22179113
S508	EXP22_SB_5W_CT	41.4	53	2194	6.2	25416976
S501r	EXP22_SB_5W_Temp	34.7	53	1839	4.6	27158251
S502	EXP22_SB_5W_Temp	69.9	53	3705	4	23864992
S503	EXP22_SB_5W_Temp	41.5	53	2200	4.4	28061484
