## Supplementary Table S8 for "Decadal warming is linked to thermal tolerance and transcriptome reprogramming in a seagrass"

### Sheet: Notes
Supplementary Table S8_Heat, oxidative stress, and ABA signaling gene categories derived from Supplementary Table S7
To identify target abiotic stress-responsive genes from the original dataset (Supplementary Table S7, GO:0006950 "response to stress", entries were evaluated based on gene ontology annotations, functional domain descriptions, and canonical gene symbols. Genes were assigned to one or more of three target stress categories (Heat Stress, Oxidative Stress, and ABA signalling/response); terms related …

### Sheet: Gene Categories
Supplementary Table S8_Heat, oxidative stress, and ABA signaling gene categories derived from Supplementary Table S7
Hs Gene ID	log2 fold-change	adj p-value	AGI	Gene name	Gene product	Category	Categorization Basis
HstV1f_c00169_00070	0.496518	0.0475451	AT1G08720	EDR1	Protein kinase superfamily protein	ABA signalling/response	GO Term Annotation (GO:0009738,GO:0009787,GO:0009788)
HstV1f_c14736_00010	0.893338	0.0114769	AT1G12820	AFB3	auxin signaling F-box 3	ABA signalling/response	GO Term Annotation (GO:0009733)
HstV1f_c01049_00010	1.36334	0.0119283	AT1G13960	WRKY4	WRKY DNA-binding protein 4	ABA signalling/response	Lai, Z. et al. (2008) WRKY4 transcription factor functions in plant stress responses and phytohormone crosstalk. Plant J., 53, 282–295.
HstV1f_c10326_00010	0.60255	0.0374443	AT1G16270		kinase superfamily with octicosapeptide/Phox/Bem1p domain-containing protein	ABA signalling/response	GO Term Annotation (GO:0009738,GO:0009787,GO:0009788)
HstV1f_c00002_00040	4.28287	0.00231811	AT1G17950	MYB52	myb domain protein 52	ABA signalling/response	GO Term Annotation (GO:0009737)
HstV1f_c02031_00010	3.618	0.0256051	AT1G24020	MLP423	MLP-like protein 423	ABA signalling/response	GO Term Annotation (GO:0009738)
HstV1f_c16010_00010	1.60939	0.0159978	AT1G25550		myb-like transcription factor family protein	ABA signalling/response	GO Term Annotation (GO:0009737)
HstV1f_c12661_00020	1.24792	0.0105883	AT1G48590		Calcium-dependent lipid-binding (CaLB domain) family protein	ABA signalling/response	GO Term Annotation (GO:0009738)
HstV1f_c04299_00010	2.27643	0.00136563	AT1G60940	SNRK2.10	SNF1-related protein kinase 2.10	ABA signalling/response	GO Term Annotation (GO:0009738)
HstV1f_c45094_00010	1.18728	0.0290418	AT1G61290	SYP124	syntaxin of plants 124	ABA signalling/response	GO Term Annotation (GO:0009737)
HstV1f_c05292_00010	1.25483	0.00461165	AT1G61660		basic helix-loop-helix (bHLH) DNA-binding superfamily protein	ABA signalling/response	GO Term Annotation (GO:0009737,GO:0071215)
HstV1f_c00993_00020	0.735465	0.0287748	AT1G73580		Calcium-dependent lipid-binding (CaLB domain) family protein	ABA signalling/response	GO Term Annotation (GO:0009738)
HstV1f_c00470_00030	2.85626	0.0173874	AT1G79700	WRI4	Integrase-type DNA-binding superfamily protein	ABA signalling/response	GO Term Annotation (GO:0009737)
HstV1f_c01204_00050	4.38166	1.56e-10	AT1G80840	WRKY40	WRKY DNA-binding protein 40	ABA signalling/response	Chen, H. et al. (2010) WRKY40 interacts with ABI6 to regulate ABA signaling and seed germination in Arabidopsis. Plant Cell, 22, 1757–1770.
HstV1f_c05973_00010	1.03109	0.000549302	AT2G33150	PKT3	peroxisomal 3-ketoacyl-CoA thiolase 3	ABA signalling/response	GO Term Annotation (GO:0009787)
HstV1f_c02237_00030	3.85637	0.00469683	AT2G35930	PUB23	plant U-box 23	ABA signalling/response	Cho, S.K. et al. (2008) PUB22 and PUB23 negatively regulate drought and ABA stress responses in Arabidopsis. Plant Cell, 20, 1899–1914.
HstV1f_c02896_00010	4.84586	0.0256686	AT2G40220	ABI4	Integrase-type DNA-binding superfamily protein	ABA signalling/response	GO Term Annotation (GO:0009738)
HstV1f_c01156_00030	1.61675	0.000296616	AT3G14090	EXO70D3	exocyst subunit exo70 family protein D3	ABA signalling/response	GO Term Annotation (GO:0009787)
HstV1f_c04583_00020	4.96487	0.00438837	AT3G21090	ABCG15	ABC-2 type transporter family protein	ABA signalling/response	GO Term Annotation (GO:0009737)
HstV1f_c09201_00010	1.0949	6.17e-06	AT3G29400	EXO70E1	exocyst subunit exo70 family protein E1	ABA signalling/response	GO Term Annotation (GO:0009787)
HstV1f_c31650_00010	1.06595	0.00248791	AT3G51550	FER	Malectin/receptor-like protein kinase family protein	ABA signalling/response	GO Term Annotation (GO:0009738,GO:0009787,GO:0009788)
HstV1f_c00989_00050	0.867122	0.000125923	AT3G55530	SDIR1	RING/U-box superfamily protein	ABA signalling/response	GO Term Annotation (GO:0009737,GO:0009787)
HstV1f_c12543_00010	0.665475	0.0341996	AT4G02590	UNE12	basic helix-loop-helix (bHLH) DNA-binding superfamily protein	ABA signalling/response	GO Term Annotation (GO:0009737)
HstV1f_c01893_00010	1.93334	0.000472292	AT4G04450	WRKY42	WRKY family transcription factor	ABA signalling/response	WRKY42 transcription factor stress regulation; TAIR gene model annotations and functional studies.
HstV1f_c01763_00010	0.559214	0.00210439	AT4G04920	SFR6	sensitive to freezing 6	ABA signalling/response	GO Term Annotation (GO:0009738)
HstV1f_c05919_00010	2.78545	0.00212051	AT4G33050	EDA39	calmodulin-binding family protein	ABA signalling/response	GO Term Annotation (GO:0009737)
HstV1f_c02223_00010	1.15674	0.000711771	AT4G35780	STY17	ACT-like protein tyrosine kinase family protein	ABA signalling/response	GO Term Annotation (GO:0009737)
HstV1f_c12095_00010	4.16466	0.00663743	AT4G37070	PLP1	Acyl transferase/acyl hydrolase/lysophospholipase superfamily protein	ABA signalling/response	GO Term Annotation (GO:0009737)
HstV1f_c00081_00010	1.84789	0.000572593	AT4G37790	HAT22	Homeobox-leucine zipper protein family	ABA signalling/response	GO Term Annotation (GO:0009737,GO:0009738)
HstV1f_c00485_00020	1.28147	0.0233444	AT4G37900	GRDP2	Glycine-rich domain-containing protein 2 (DUF1399 domain-containing protein)	ABA signalling/response	GO Term Annotation (GO:0009738,GO:0009787)
HstV1f_c02726_00020	3.62661	0.00226511	AT4G38470	STY46	ACT-like protein tyrosine kinase family protein	ABA signalling/response	GO Term Annotation (GO:0009737)
HstV1f_c01178_00030	0.895257	0.0151229	AT5G04410	NAC2	NAC domain containing protein 2	ABA signalling/response	Tran, L.S. et al. (2004) Isolation and functional analysis of Arabidopsis NAC transcription factors NAC2 in stress responses. Plant Cell, 16, 2481–2498.
HstV1f_c00948_00050	0.534121	0.040825	AT5G08560		transducin family protein / WD-40 repeat family protein	ABA signalling/response	GO Term Annotation (GO:0009733,GO:0009737)
HstV1f_c01316_00040	2.53233	0.0375501	AT5G09810	ACT7	actin 7	ABA signalling/response	GO Term Annotation (GO:0009733)
HstV1f_c01107_00010	1.91704	0.0124229	AT5G13080	WRKY75	WRKY DNA-binding protein 75	ABA signalling/response	Devaiah, B.N. et al. (2007) WRKY75 regulates plant stress responses and phytohormone signal cascades. Plant Physiol., 145, 1472–1484.
HstV1f_c00715_00010	1.25156	0.00571086	AT5G13180	NAC083	NAC domain containing protein 83	ABA signalling/response	GO Term Annotation (GO:0009737)
HstV1f_c13704_00010	7.44417	1.07e-07	AT5G13330	Rap2.6L	related to AP2 6l	ABA signalling/response	GO Term Annotation (GO:0009737,GO:0009738,GO:0009787,GO:0009788)
HstV1f_c00050_00100	3.57713	2.7e-06	AT5G26340	MSS1	Major facilitator superfamily protein	ABA signalling/response	GO Term Annotation (GO:0009737)
HstV1f_c05046_00010	3.31738	0.00182082	AT5G27420	CNI1	carbon/nitrogen insensitive 1	ABA signalling/response	GO Term Annotation (GO:0009737)
HstV1f_c04069_00020	2.99263	0.00185652	AT5G36970	NHL25	NDR1/HIN1-like 25	ABA signalling/response	GO Term Annotation (GO:0009737,GO:0009738)
HstV1f_c03855_00040	0.645424	0.00606442	AT5G40440	MKK3	mitogen-activated protein kinase kinase 3	ABA signalling/response	GO Term Annotation (GO:0009737,GO:0009738)
HstV1f_c06722_00020	6.20932	0.00179165	AT5G65160	TPR14	tetratricopeptide repeat (TPR)-containing protein	ABA signalling/response	GO Term Annotation (GO:0009733)
HstV1f_c09439_00010	1.98699	1.22e-05	AT1G01720	ATAF1	NAC (No Apical Meristem) domain transcriptional regulator superfamily protein	ABA signalling/response; Heat Stress	GO Term Annotation (GO:0009266)
HstV1f_c07123_00010	0.823592	0.0144969	AT1G27320	HK3	histidine kinase 3	ABA signalling/response; Heat Stress	GO Term Annotation (GO:0009266,GO:0009737,GO:0071215)
HstV1f_c05702_00010	0.903152	0.0489046	AT1G55870	AHG2	Polynucleotidyl transferase, ribonuclease H-like superfamily protein	ABA signalling/response; Heat Stress	GO Term Annotation (GO:0009737)
HstV1f_c00213_00030	5.3903	1.16e-05	AT2G33710		Integrase-type DNA-binding superfamily protein	ABA signalling/response; Heat Stress	GO Term Annotation (GO:0009266,GO:0009408,GO:0009737,GO:0034605)
HstV1f_c00074_00070	4.38914	0.00191231	AT2G47190	MYB2	myb domain protein 2	ABA signalling/response; Heat Stress	GO Term Annotation (GO:0009266)
HstV1f_c00240_00010	0.627784	0.00328509	AT4G38630	RPN10	regulatory particle non-ATPase 10	ABA signalling/response; Heat Stress	GO Term Annotation (GO:0009266,GO:0009408,GO:0009733,GO:0009737,GO:0051788)
HstV1f_c01277_00070	1.72837	0.000315347	AT5G60410	SIZ1	DNA-binding protein with MIZ/SP-RING zinc finger, PHD-finger and SAP domain-containing protein	ABA signalling/response; Heat Stress	GO Term Annotation (GO:0009266,GO:0009408,GO:0009787)
HstV1f_c07764_00020	5.19256	4.24e-06	AT1G27730	STZ	salt tolerance zinc finger	ABA signalling/response; Heat Stress; Oxidative Stress	GO Term Annotation (GO:0006979,GO:0009266,GO:0009737)
HstV1f_c24479_00010	1.68161	0.0113098	AT3G48360	BT2	BTB and TAZ domain protein 2	ABA signalling/response; Heat Stress; Oxidative Stress	GO Term Annotation (GO:0000302,GO:0006979,GO:0009266,GO:0009733,GO:0009737,GO:0009738,GO:0042542)
HstV1f_c11761_00030	2.52645	3.98e-05	AT5G46180	DELTA-OAT	ornithine-delta-aminotransferase	ABA signalling/response; Heat Stress; Oxidative Stress	GO Term Annotation (GO:0006979,GO:0009266,GO:0009408,GO:0009733,GO:0009737)
HstV1f_c00108_00020	1.1797	0.00099007	AT5G58940	CRCK1	calmodulin-binding receptor-like cytoplasmic kinase 1	ABA signalling/response; Heat Stress; Oxidative Stress	GO Term Annotation (GO:0000302,GO:0006979,GO:0009266,GO:0009737,GO:0042542)
HstV1f_c04597_00020	0.600924	0.00320883	AT3G01090	KIN10	SNF1 kinase homolog 10	ABA signalling/response; Oxidative Stress	GO Term Annotation (GO:0006979,GO:0009738,GO:0009787)
HstV1f_c01272_00030	3.48979	0.012446	AT3G25780	AOC3	allene oxide cyclase 3	ABA signalling/response; Oxidative Stress	GO Term Annotation (GO:0000302,GO:0006979,GO:0009737,GO:0042542)
HstV1f_c01761_00040	3.49496	0.00065946	AT1G03670		ankyrin repeat family protein	Heat Stress	GO Term Annotation (GO:0009266)
HstV1f_c02254_00010	2.54952	0.0215004	AT1G04220	KCS2	3-ketoacyl-CoA synthase 2	Heat Stress	GO Term Annotation (GO:0009266)
HstV1f_c07646_00010	3.60173	0.000993766	AT1G16670		Protein kinase superfamily protein	Heat Stress	GO Term Annotation (GO:0009266)
HstV1f_c19699_00010	0.636638	0.0084198	AT1G16680		Chaperone DnaJ-domain superfamily protein	Heat Stress	GO Term Annotation (GO:0009266,GO:0009408,GO:0031072)
HstV1f_c00799_00070	0.665108	0.00287377	AT1G45976	SBP1	S-ribonuclease binding protein 1	Heat Stress	Larkindale, J. and Vierling, E. (2008) Core heat shock responses and thermotolerance mechanisms in Arabidopsis. Plant Physiol., 148, 882–895.
HstV1f_s00427_00010	2.54612	0.0218387	AT1G48000	MYB112	myb domain protein 112	Heat Stress	GO Term Annotation (GO:0009266)
HstV1f_c19868_00010	0.555067	0.0453627	AT1G60170	emb1220	pre-mRNA processing ribonucleoprotein binding region-containing protein	Heat Stress	GO Term Annotation (GO:0009266)
HstV1f_c00923_00010	2.04544	0.00450482	AT1G68090	ANN5	annexin 5	Heat Stress	GO Term Annotation (GO:0009266,GO:0009408)
HstV1f_c19600_00010	1.20103	0.00896819	AT1G79930	HSP91	heat shock protein 91	Heat Stress	GO Term Annotation (GO:0009266,GO:0009408)
HstV1f_c11920_00130	5.77336	0.0167999	AT1G80030		Molecular chaperone Hsp40/DnaJ family protein	Heat Stress	GO Term Annotation (GO:0009266,GO:0009408,GO:0031072)
HstV1f_c00042_00090	1.20617	0.0430602	AT2G21970	SEP2	stress enhanced protein 2	Heat Stress	Stress-Enhanced Protein (SEP) domain annotation; TAIR functional descriptions (TAIR10, Locus AT2G21970).
HstV1f_s00005_00020	0.773066	0.0014734	AT2G22300	SR1	signal responsive 1	Heat Stress	GO Term Annotation (GO:0009266)
HstV1f_c01330_00060	3.03874	0.00319831	AT2G35980	YLS9	Late embryosis abundant (LEA) hydroxyproline-rich glycoprotein family	Heat Stress	Late Embryogenesis Abundant (LEA) protein superfamily annotation; TAIR functional descriptions (TAIR10, Locus AT2G35980).
HstV1f_c01892_00010	1.886	0.000928262	AT2G37430	ZAT11	C2H2 and C2HC zinc fingers superfamily protein	Heat Stress	GO Term Annotation (GO:0009266)
HstV1f_c15557_00010	0.645417	0.0272555	AT2G41140	CRK1	CDPK-related kinase 1	Heat Stress	GO Term Annotation (GO:0009266,GO:0009408)
HstV1f_c06336_00050	5.87318	0.00671548	AT3G01540	DRH1	DEAD box RNA helicase 1	Heat Stress	GO Term Annotation (GO:0009266,GO:0009408)
HstV1f_c02723_00010	4.31792	0.000191457	AT3G08720	S6K2	serine/threonine protein kinase 2	Heat Stress	GO Term Annotation (GO:0009266,GO:0009408)
HstV1f_c02051_00030	1.95503	6.5e-05	AT3G08970	ATERDJ3A	DNAJ heat shock N-terminal domain-containing protein	Heat Stress	GO Term Annotation (GO:0009266,GO:0009408,GO:0034605)
HstV1f_c20196_00010	5.48206	4.64e-05	AT3G12580	HSP70	heat shock protein 70	Heat Stress	GO Term Annotation (GO:0009266,GO:0009408,GO:0031072)
HstV1f_c02804_00150	4.14488	0.0194602	AT3G22310	PMH1	putative mitochondrial RNA helicase 1	Heat Stress	GO Term Annotation (GO:0009266,GO:0009408)
HstV1f_c20080_00010	4.52279	0.0271882	AT3G22330	PMH2	putative mitochondrial RNA helicase 2	Heat Stress	GO Term Annotation (GO:0009266)
HstV1f_c06308_00040	3.71604	0.00321008	AT3G22830	HSFA6B	heat shock transcription factor A6B	Heat Stress	GO Term Annotation (GO:0009266,GO:0009408,GO:0034605)
HstV1f_c05862_00010	0.616251	0.0140847	AT3G28030	UVH3	5'-3' exonuclease family protein	Heat Stress	GO Term Annotation (GO:0009266,GO:0009408)
HstV1f_c00212_00010	0.73629	0.00744412	AT3G57340		DnaJ heat shock amino-terminal domain protein (DUF1977)	Heat Stress	GO Term Annotation (GO:0031072,GO:0051788)
HstV1f_c01750_00250	5.9963	0.00354363	AT3G58570		P-loop containing nucleoside triphosphate hydrolases superfamily protein	Heat Stress	GO Term Annotation (GO:0009266,GO:0009408)
HstV1f_c08774_00010	0.960956	0.0166846	AT3G61350	SKIP4	SKP1 interacting partner 4	Heat Stress	GO Term Annotation (GO:0009266)
HstV1f_c00702_00100	0.422795	0.033106	AT4G02450		HSP20-like chaperones superfamily protein	Heat Stress	GO Term Annotation (GO:0009266,GO:0009408,GO:0031072)
HstV1f_c09989_00030	0.694475	0.0344131	AT4G03430	EMB2770	pre-mRNA splicing factor-like protein	Heat Stress	GO Term Annotation (GO:0009266)
HstV1f_c02286_00010	0.694286	0.00177029	AT4G08500	MEKK1	MAPK/ERK kinase kinase 1	Heat Stress	GO Term Annotation (GO:0009266)
HstV1f_c05564_00010	6.91482	0.000117186	AT4G14465	AHL20	AT-hook motif nuclear-localized protein 20	Heat Stress	AHL family nuclear proteins in thermal stress acclimation; TAIR functional descriptions (TAIR10, Locus AT4G14465).
HstV1f_c01261_00030	0.71696	0.0369126	AT4G17750	HSF1	heat shock factor 1	Heat Stress	GO Term Annotation (GO:0009266,GO:0009408,GO:0034605)
HstV1f_c00560_00050	1.70348	0.00833916	AT4G26850	VTC2	GDP-L-galactose phosphorylase 1	Heat Stress	GO Term Annotation (GO:0009266,GO:0009408)
HstV1f_c15118_00010	2.1259	0.00933776	AT4G30560	CNGC9	cyclic nucleotide gated channel 9	Heat Stress	GO Term Annotation (GO:0009266,GO:0009408)
HstV1f_c14404_00010	0.394172	0.0481882	AT4G31420		Zinc finger protein 622	Heat Stress	GO Term Annotation (GO:0009266)
HstV1f_c19539_00010	6.94155	1.02e-14	AT5G07440	GDH2	glutamate dehydrogenase 2	Heat Stress	GO Term Annotation (GO:0009266)
HstV1f_c01288_00040	3.73626	0.000806114	AT5G12250	TUB6	beta-6 tubulin	Heat Stress	GO Term Annotation (GO:0009266)
HstV1f_c37742_00010	4.92817	0.00355189	AT5G15450	CLPB3	casein lytic proteinase B3	Heat Stress	GO Term Annotation (GO:0009266,GO:0009408,GO:0034605)
HstV1f_c16071_00010	19.9052	2.12e-12	AT5G22200		Late embryosis abundant (LEA) hydroxyproline-rich glycoprotein family	Heat Stress	Late Embryogenesis Abundant (LEA) protein superfamily domain annotation (TAIR10, Locus AT5G22200).
HstV1f_c03587_00180	5.91194	0.020148	AT5G26860	LON1	lon protease 1	Heat Stress	GO Term Annotation (GO:0009266,GO:0009408,GO:0034605)
HstV1f_c09931_00010	0.832924	0.00469567	AT5G47040	LON2	lon protease 2	Heat Stress	GO Term Annotation (GO:0009266,GO:0009408)
HstV1f_c09125_00010	0.798506	3.56e-06	AT5G49580		Chaperone DnaJ-domain superfamily protein	Heat Stress	GO Term Annotation (GO:0009266,GO:0009408,GO:0031072)
HstV1f_c01820_00010	0.796642	0.000935997	AT5G50780		Histidine kinase-, DNA gyrase B-, and HSP90-like ATPase family protein	Heat Stress	HSP90-like ATPase family protein domain annotation (TAIR10, Locus AT5G50780).
HstV1f_c08212_00010	0.599081	0.0348035	AT5G51700	PBS2	cysteine and histidine-rich domain-containing protein RAR1	Heat Stress	GO Term Annotation (GO:0031072)
HstV1f_c08506_00030	0.929485	0.012037	AT5G53400	BOB1	HSP20-like chaperones superfamily protein	Heat Stress	GO Term Annotation (GO:0009266,GO:0009408)
HstV1f_c03992_00020	1.00238	0.0149317	AT1G48070		Thioredoxin superfamily protein	Heat Stress; Oxidative Stress	GO Term Annotation (GO:0009266,GO:0009408)
HstV1f_c09840_00010	4.34099	0.000134893	AT1G53540		HSP20-like chaperones superfamily protein	Heat Stress; Oxidative Stress	GO Term Annotation (GO:0000302,GO:0006979,GO:0009266,GO:0009408,GO:0042542)
HstV1f_c01281_00020	2.31867	0.000785821	AT2G40000	HSPRO2	ortholog of sugar beet HS1 PRO-1 2	Heat Stress; Oxidative Stress	GO Term Annotation (GO:0006979)
HstV1f_c09329_00010	0.503027	0.00927141	AT4G04950	GRXS17	thioredoxin family protein	Heat Stress; Oxidative Stress	GO Term Annotation (GO:0009266,GO:0009408,GO:0072593)
HstV1f_c10675_00010	1.42261	0.0361811	AT5G58070	TIL	temperature-induced lipocalin	Heat Stress; Oxidative Stress	GO Term Annotation (GO:0000302,GO:0006979,GO:0009266,GO:0009408)
HstV1f_c00793_00040	1.55829	0.0493413	AT1G09970	LRR XI-23	Leucine-rich receptor-like protein kinase family protein	Oxidative Stress	GO Term Annotation (GO:0006979)
HstV1f_s01379_00020	4.31322	0.000156393	AT1G10360	GSTU18	glutathione S-transferase TAU 18	Oxidative Stress	Wagner, U. et al. (2002) Functional genomic analysis of Arabidopsis glutathione S-transferases. Plant Physiol., 128, 1140–1149.
HstV1f_s01379_00040	2.86921	0.0295183	AT1G10370	ERD9	Glutathione S-transferase family protein	Oxidative Stress	Kiyosue, T. et al. (1994) Characterization of cDNA clones for genes upregulated by water stress in Arabidopsis thaliana. Plant Cell Physiol., 35, 225–231.
HstV1f_c01047_00030	0.786518	0.00541666	AT1G32160		beta-casein (DUF760)	Oxidative Stress	GO Term Annotation (GO:0000302,GO:0006979)
HstV1f_c00345_00020	0.950971	0.000905961	AT1G32230	RCD1	WWE protein-protein interaction domain protein family	Oxidative Stress	GO Term Annotation (GO:0000302,GO:0000305,GO:0006979,GO:0072593)
HstV1f_c31451_00010	1.2436	0.00192321	AT1G48450		alanine-tRNA ligase, putative (DUF760)	Oxidative Stress	GO Term Annotation (GO:0000302,GO:0006979)
HstV1f_c01374_00230	5.779	0.00206374	AT1G77490	TAPX	thylakoidal ascorbate peroxidase	Oxidative Stress	GO Term Annotation (GO:0006979,GO:0072593)
HstV1f_c23188_00010	0.801576	0.0223483	AT1G79600		Protein kinase superfamily protein	Oxidative Stress	GO Term Annotation (GO:0006979)
HstV1f_c13069_00070	4.39152	0.0459543	AT2G05710	ACO3	aconitase 3	Oxidative Stress	GO Term Annotation (GO:0006979)
HstV1f_c01919_00020	2.4901	0.000967733	AT2G25625	CV	Chloroplast vesiculation protein	Oxidative Stress	GO Term Annotation (GO:0006979)
HstV1f_c04739_00010	2.35086	0.0344131	AT2G26550	HO2	heme oxygenase 2	Oxidative Stress	Embree, N. et al. (2012) Heme oxygenase 2 (HO2) mediates oxidative stress protection and iron homeostasis in Arabidopsis. Plant Physiol., 159, 1312–1324.
HstV1f_c00211_00070	0.944992	0.000885115	AT2G29060		GRAS family transcription factor	Oxidative Stress	GO Term Annotation (GO:0006979)
HstV1f_c00077_00070	4.1074	2.81e-05	AT2G39410		alpha/beta-Hydrolases superfamily protein	Oxidative Stress	GO Term Annotation (GO:0000302,GO:0006979,GO:0042542)
HstV1f_c16828_00010	0.661422	0.0346502	AT2G47060	PTI1-4	Protein kinase superfamily protein	Oxidative Stress	GO Term Annotation (GO:0006979)
HstV1f_c23522_00010	4.97776	0.0020024	AT3G07700		Protein kinase superfamily protein	Oxidative Stress	GO Term Annotation (GO:0006979)
HstV1f_c03363_00010	5.14104	0.0487002	AT3G17790	PAP17	purple acid phosphatase 17	Oxidative Stress	GO Term Annotation (GO:0000302,GO:0006979,GO:0042542)
HstV1f_c01205_00010	3.48878	0.00160485	AT3G25250	AGC2-1	AGC (cAMP-dependent, cGMP-dependent and protein kinase C) kinase family protein	Oxidative Stress	GO Term Annotation (GO:0006979)
HstV1f_c00088_00030	0.765003	0.0175587	AT3G62770	AtATG18a	Transducin/WD40 repeat-like superfamily protein	Oxidative Stress	GO Term Annotation (GO:0006979)
HstV1f_s00005_00010	0.810988	5.91e-06	AT4G08920	CRY1	cryptochrome 1	Oxidative Stress	GO Term Annotation (GO:0010310)
HstV1f_c02573_00020	0.827211	0.0360736	AT4G12570	UPL5	ubiquitin protein ligase 5	Oxidative Stress	GO Term Annotation (GO:0000302,GO:0006979,GO:0042542)
HstV1f_c00035_00480	6.02888	0.00986108	AT4G14030	SBP1	selenium-binding protein 1	Oxidative Stress	GO Term Annotation (GO:0000302,GO:0006979,GO:0042542)
HstV1f_c00809_00350	4.68687	0.00490015	AT4G25130	PMSR4	peptide met sulfoxide reductase 4	Oxidative Stress	GO Term Annotation (GO:0006979)
HstV1f_c02008_00030	0.911474	0.00944496	AT4G27940	MTM1	manganese tracking factor for mitochondrial SOD2	Oxidative Stress	Kliebenstein, D.J. et al. (1998) Superoxide dismutase pathway and manganese tracking factor MTM1 in Arabidopsis oxidative defense. Plant Physiol., 118, 637–650.
HstV1f_c05944_00010	1.32873	0.00456616	AT4G31390	ACDO1	Protein kinase superfamily protein	Oxidative Stress	GO Term Annotation (GO:0006979)
HstV1f_c05934_00010	1.4442	6.64e-10	AT4G32320	APX6	ascorbate peroxidase 6	Oxidative Stress	GO Term Annotation (GO:0000302,GO:0006979,GO:0072593)
HstV1f_c11905_00010	0.765321	0.00421924	AT4G35090	CAT2	catalase 2	Oxidative Stress	GO Term Annotation (GO:0000302,GO:0006979,GO:0042542,GO:0072593)
HstV1f_c04001_00140	5.95436	0.0147259	AT4G35970	APX5	ascorbate peroxidase 5	Oxidative Stress	GO Term Annotation (GO:0006979,GO:0072593)
HstV1f_c02159_00020	4.47759	5.45e-07	AT5G05340	PRX52	Peroxidase superfamily protein	Oxidative Stress	GO Term Annotation (GO:0006979,GO:0072593)
HstV1f_c01391_00030	2.79404	2.62e-05	AT5G10530		Concanavalin A-like lectin protein kinase family protein	Oxidative Stress	GO Term Annotation (GO:0010310)
HstV1f_c02049_00040	1.21529	0.0438866	AT5G19290		alpha/beta-Hydrolases superfamily protein	Oxidative Stress	GO Term Annotation (GO:0000302,GO:0006979,GO:0042542)
HstV1f_c38375_00020	6.45854	0.0338214	AT5G20490	XIK	myosin family protein with Dil	Oxidative Stress	GO Term Annotation (GO:0000302,GO:0006979,GO:0042542)
HstV1f_c01709_00050	1.10971	0.000926633	AT5G24810		ABC1 family protein	Oxidative Stress	GO Term Annotation (GO:0000302,GO:0006979,GO:0042542)
HstV1f_c00541_00020	0.672703	0.0169732	AT5G27600	LACS7	long-chain acyl-CoA synthetase 7	Oxidative Stress	GO Term Annotation (GO:0000302,GO:0006979)
HstV1f_c06962_00010	1.32662	0.0213478	AT5G51890		Peroxidase superfamily protein	Oxidative Stress	GO Term Annotation (GO:0006979,GO:0072593)
